# Towards increased accuracy and reproducibility in SARS-CoV-2 next generation sequence analysis for public health surveillance

**DOI:** 10.1101/2022.11.03.515010

**Authors:** Ryan Connor, David A. Yarmosh, Wolfgang Maier, Migun Shakya, Ross Martin, Rebecca Bradford, J. Rodney Brister, Patrick SG Chain, Courtney A. Copeland, Julia di Iulio, Bin Hu, Philip Ebert, Jonathan Gunti, Yumi Jin, Kenneth S. Katz, Andrey Kochergin, Tré LaRosa, Jiani Li, Po-E Li, Chien-Chi Lo, Sujatha Rashid, Evguenia S. Maiorova, Chunlin Xiao, Vadim Zalunin, Kim D. Pruitt

## Abstract

During the COVID-19 pandemic, SARS-CoV-2 surveillance efforts integrated genome sequencing of clinical samples to identify emergent viral variants and to support rapid experimental examination of genome-informed vaccine and therapeutic designs. Given the broad range of methods applied to generate new viral genomes, it is critical that consensus and variant calling tools yield consistent results across disparate pipelines. Here we examine the impact of sequencing technologies (Illumina and Oxford Nanopore) and 7 different downstream bioinformatic protocols on SARS-CoV-2 variant calling as part of the NIH Accelerating COVID-19 Therapeutic Interventions and Vaccines (ACTIV) Tracking Resistance and Coronavirus Evolution (TRACE) initiative, a public-private partnership established to address the COVID-19 outbreak. Our results indicate that bioinformatic workflows can yield consensus genomes with different single nucleotide polymorphisms, insertions, and/or deletions even when using the same raw sequence input datasets. We introduce the use of a specific suite of parameters and protocols that greatly improves the agreement among pipelines developed by diverse organizations. Such consistency among bioinformatic pipelines is fundamental to SARS-CoV-2 and future pathogen surveillance efforts. The application of analysis standards is necessary to more accurately document phylogenomic trends and support data-driven public health responses.
