## Supplemental Table 1 for "Towards increased accuracy and reproducibility in SARS-CoV-2 next generation sequence analysis for public health surveillance"

### Sheet: Methods_Table_v1.0
	Fields with "?" need to verify by groups
		Illumina Sequencing							OXFORD_NANOPORE Sequencing
		NCBI	LANL/EC-19	BEI	Galaxy	Gilead	Lilly	VIR	NCBI	LANL/EC-19	BEI	Galaxy	Gilead
	Reads Retrieval
	Tool/Version	sratoolkit.2.11.2/ fastq-dump --split-3	sratoolkit.2.9.6/ fastq-dump --split-files	fastq-dump --split-files version 2.11.1	fastq.gz downloaded from EBI	sratoolkit.2.8.1/fastq-dump --split-files	sratoolkit.2.10.9/ fastq-dump --split-files	sratoolkit.2.9.1/ fastq-dump –split-files	sratoolkit.2.11.2/ fastq-dump	sratoolkit.2.9.6/ fastq-dump	fastq-dump version 2.11.1	fastq.gz downloaded from EBI	sratoolkit.2.8.1/fastq-dump --split-files
	Host removal	no host removal	no host removal	kraken2 -db bacterial_viral_db extract_kraken_reads.py --include-children -t 694009 #selectively include only SARS-CoV or children reads	no host removal	alignment to hg38	hg19_human_trxome_and _coronavirus.fa	no host removal	no host removal	no host removal	kraken2 -db bacterial_viral_db extract_kraken_reads.py --include-children -t 694009 #selectively include only SARS-CoV or children reads	no host removal	alignment to hg38
	Tool/Version		minimap2 v2.17			bwa-mem-07.17	bwa-mem v0.7.12	NA					minimap2 v2.17
	Reads Trimming / Processing
	Trimmer/Version	trimmomatic-0.33	FaQCs 2.09	fastp version 0.23.2 ATCC’s bin_reads / kraken2 v. 2.1.2 to identify the nearest taxonomy of any given read.	fastp v0.23.2	Trimmomatic v0.36 for low quality (sliding window 4 bp, avg phred 15) and short reads (<50 base pairs) ; PE reads merged using NGmerge v0.3	cutadapt v2.5	trimmomatic-0.39; HEADCROP:31 MINLEN:35; -validatePairs for PE; SE for single end	NanoFilt-2.8.0	FaQCs 2.09; porechop 0.2.4	NanoFilt version 2.8.0 minAVGqual 15, minlen 400, trimmed first 50 bases of each read; ATCC’s bin_reads / kraken to identify the nearest taxonomy of any given read.	fastp v0.20.1	prefiltered human RNA transcripts using hg38 alignment
	Paired reads	included	included	included	included	included	included	included	NA
	Unpaired reads	included	included	Excluded	NA	included	NA	included
	Alignment
	Reference	NC_045512.2	NC_045512.2	NC_045512.2	NC_045512.2	NC_045512.2	hg19_human_trxome_and _coronavirus.fa	NC_045512.2	NC_045512.2	NC_045512.2	NC_045512.2	NC_045512.2	NC_045512.2
	Aligner/Version	hisat2-2.2.1	bwa-mem 0.7.12-r1039	bwa-mem version 0.7.17-r1188	bwa-mem v0.7.17	SMALT v0.7.6	bwa-mem v0.7.12	bwa-mem bwa: 0.7.17--hed695b0_7 -M	medaka-1.3.2 consensus, two rounds; mummer-4.0.0rc1 align consensus	minimap2 v2.17	medaka version 1.5.0	minimap2 v2.17	minimap2 v2.17
	Paired reads	included	included	included	included	included	included	included	NA
	Unpaired reads	included	included	NA	NA	included	NA	included
	Indel-realignment	NA	NA	bcftools v. 1.12 mpileup, call, and filter; GATK v. 4.2.2.0 BQSR; lofreq viterbi versions 2.1.5	lofreq viterbi v2.1.5	NA	NA	NA	NA	NA	NA	BamLeftAlign from freebayes pack v1.3.1	NA
	Aligned Read-triming	NA	Align_trim.py	NA	ivar v1.3.1	If amplification primer information was available, trimmed the base pairs from reads that overlap with primers.	NA	NA	NA	Align_trim.py	NA	ivar v1.3.1	If amplification primer information was available, trimmed the base pairs from reads that overlap with primers.
	Variant Calling
	Caller/Version	gatk-4.1.8.1/gatk HaplotypeCaller	samtools mpileup wrapper by a python script	lofreq v2.1.5 indelqual --dindel; alnqaul; call --call-indels -C50	lofreq v2.1.5	Custom python script	FreeBayes v1.3.1: -F 0 -p 1 -K -C 0 -n 5 -w --min-alternate-count 0 --min-alternate-fraction 0.	lofreq:2.1.5--py36ha518a1e_1	mummer-4.0.0rc1	samtools mpileup wrapper by a python script	lofreq v2.1.5 indelqual --dindel; alnqaul; call --call-indels -C50	medaka consensus v1.0.3; medaka variant v1.3.2	Custom python script
	minMQ	10	60	NA	NA	NA	NA	1	NA	60	NA	NA	NA
	minDP	NA	NA	10	NA	NA	NA	15		NA	10	NA	NA
	minAF	NA	NA	0.15	NA	NA	NA	0.15		NA	0.15	NA	NA
	minAD	NA	NA	NA	NA	NA	NA	NA		NA	NA	NA	NA
	minBQ	NA	20	30	30	20	NA	6		5	30	NA	10
	FWDStrandRatio	NA	NA	NA	NA	NA	NA	NA	NA	NA	NA	NA	NA
	Variant Filtering
	Tool/version	gatk-4.1.8.1/gatk VariantFiltration	samtools mpileup wrapper by a python script	lofreq filter -v 50 -a 0.15	SnpSift Filter	Custom python script	NA	lofreq:2.1.5--py36ha518a1e_1	bcftools-1.11/bcftools filter; vcftools-0.1.12b/vcf-annotate	samtools mpileup wrapper by a python script	lofreq filter -v 50 -a 0.15	lofreq filter -Q 10 followed by SnpSift Filter	Custom python script
	minAD	5	NA	NA	10	NA	5	NA	5	NA	NA	10	NA
	minAlleleStrand	NA	NA	NA	NA	NA	0.1	NA	NA	NA	NA	NA	0.1
	minDP	10	5	NA	NA	50	NA	15	10	5	NA	NA	50
	minAF	0.15	0.2	NA	0.05	0.15	0.15	0.15	0.15	0.2	NA	0.05	0.15
	others	NA	Increase the minAF to 0.5 for INDELs	NA	Variant calls down to an allele-frequency of 0.05 were reported if confirmed by at least 10 reads.	Exclude frameshift indels	Variants were reported if there were >= 5 reads supporting the variant; if >= 10% of reads supporting the variant were derived from the minor strand; and if the allele frequency was >=15%.	Variants flagged as potentially spurious due to their location on the reads (i.e. consistently located at the same position in the read for the alternative allele, but not for the reference allele) were further filtered if they were present in more than 2 samples and in all samples at low AF (<0.5).	SNPs only; No indel reporting	Increase the minAF to 0.6 for INDELs and minAF to 0.8 if INDELs in homopolymer region; filter variants if there is strand bias	NA	Variant calls down to an allele-frequency of 0.05 were reported if confirmed by at least 10 reads.	Exclude frameshift indels
	Post Variant Normalization			vt tool to to decompose multi-variant sites and normalize variants; simplify_freebayes.py to determines alternate allele frequencies based on the INFO column and produces an output tsv file that is easier to manage and compare to others.							vt tool to to decompose multi-variant sites and normalize variants; medaka_af.py to capture alternate allele frequencies
